# Unveiling protist composition and diversity patterns with eDNA metabarcoding: comparing short- and long-read approaches

**DOI:** 10.64898/2026.02.07.704525

**Authors:** Skouroliakou Dimitra-Ioli, Dupont Deborah Whitney Euselia, Vandenboer Yelle, D’hont Sofie, Sabbe Koen, Schön Isa

## Abstract

Environmental DNA (eDNA) metabarcoding is a key tool in biodiversity monitoring due to its high-throughput, non-destructive nature. While short-read (SR) sequencing platforms such as Illumina Miseq have been routinely used in environmental monitoring, their limited read lengths (less than 600 bp) constrain the depth of taxonomic assignment, particularly for complex microbial eukaryotes like protists. Conversely, long-read (LR) sequencing technologies like Oxford Nanopore Technologies (ONT) offer promising alternatives but remain underutilized for studying protist communities. We conducted a comparative study of SR versus LR metabarcoding of protist communities along a coastal-offshore gradient in the Belgian part of the North Sea. Using amplicons targeting the V4 region (SR; 577 bp) and the V4–V5 region (LR; 745 bp) of the 18S rRNA gene, we compared diversity patterns, taxonomic assignment, and community composition between approaches. We observed general congruence in community composition at higher taxonomic levels, but under the applied workflows, LR metabarcoding yielded a greater depth of taxonomic annotation at lower taxonomic ranks. Notably, dinoflagellates were less overrepresented in LR data, and a unique detection of potential nuisance taxa (e.g., *Bellerochea*), and ecologically important genera such as haptophytes (e.g., *Gephyrocapsa*) was achieved. These results highlight the potential of LR metabarcoding to complement SR approaches by providing increased taxonomic annotation depth and ecological insights. Although both methods targeted only partial regions of the 18S rRNA gene, LR metabarcoding yielded a greater depth of taxonomic assignment under the applied workflows. As next-generation sequencing technologies continue to evolve, our research provides valuable insights for selecting optimal strategies in routine plankton monitoring and biodiversity assessment programs.
