## Supplementary Tables for "Unveiling protist composition and diversity patterns with eDNA metabarcoding: comparing short- and long-read approaches"

### Sheet: TableS1
Table S1. Station and sample description. Max. depth corresponds to the highest tide. SR and LR metabarcoding were conducted for a total of 79 field samples. Subsurface samples were collected at 1m depth, and epibenthic samples were collected 1m above the seabed. Note that MWO1 being closer to the coast was easier to sample under difficult weather conditions. See also Figure S2.
Station	Date	Long (oE)	Lat (oN)	Maximum depth (m)	Distance from coast (km)	Sampling frequency	Number of surface samples	Number of seabed samples	Total number of samples
MOW1	2022-2023	3.125	51.358	7	4.5	monthly	28	8	36
MOW5	2022-2023	2.808	51.416	25	50	monthly	19	3	22
MOW8	2022-2023	2.348	51.46	35	100	monthly	19	2	21

### Sheet: TableS2
Abundance Category	Dataset	Taxa Number	Total Reads	Reads Percentage (%)		Table S2. Summary of protist taxa abundance according to three categories; Abundant (> 0.1%), Intermediate Rare (0.001 — 0.1 %), and Rare (< 0.001%); in the short-read (SR, yellow) and long-read (LR, blue) datasets.
Abundant (>0,1%)	SR	175	687.172	2025-08-16
	LR	142	681.887	12.0
Intermediate (0,001 – 0,1%)	SR	376	74.979	36.2
	LR	385	76.175	32.6
Rare (<0,001%)	SR	488	7.805	47.0
	LR	653	11.894	55.3

### Sheet: TableS3
Genus	Shared Abundant	Common	Unique detection		Table S3. (A) List of Abundant Protist Genera (relative read abundance >0.1%) detected in this study for both SR and LR metabarcoding approaches. Blue indicates the Shared Abundant genera (>0.1) detected in both SR and LR datasets (e.g. Actinocyclus detected in high abundance with both approaches). Pink refers to Common genera detected in both SR and LR but with contrasting abundance, for example…
Actinocyclus
Actinoptychus
Akashiwo
Amphorellopsis
Aplanochytrium
Askenasia
Bacillariophyceae_XXX
Bacteriastrum
Bacterosira
Bathycoccus
Bellerochea
Bicosta
Biecheleria
Calliacantha
CCW10-lineage_X
Cephaloidophora
Cerataulina
Cercozoa_XXXX
Chaetoceros
Chloroparvula
Choreotrichida_XX
Chrysochromulina
Chrysophyceae_Clade-EC2H_XX
Coscinodiscophyceae_XXX
Cryothecomonas
Cryothecomonas-lineage_X
Cryptomonadales_XX
Cyclotella
Cymbomonas
Delphineis
Detonula
Diatomeae_XXXX
Dictyocha
Dino-Group-I-Clade-1_X
Dino-Group-I-Clade-4_X
Dino-Group-I-Clade-5_X
Dino-Group-II_XX
Dino-Group-II-Clade-1_X
Dino-Group-II-Clade-10-and-11_X
Dino-Group-II-Clade-14_X
Dino-Group-II-Clade-16_X
Dino-Group-II-Clade-2_X
Dino-Group-II-Clade-22_X
Dino-Group-II-Clade-3_X
Dino-Group-II-Clade-47_X
Dino-Group-II-Clade-5_X
Dino-Group-II-Clade-6_X
Dino-Group-II-Clade-8_X
Dino-Group-III_XX
Dinophyceae_XXX
Dissodinium
Ditylum
Gephyrocapsa (ex Emiliania)
Eucampia
Euduboscquella
Falcomonas
Fibrocapsa
Filosa-Thecofilosea_XXX
Geminigera
Gephyrocapsa
Guinardia
Gymnodinium
Gyrodinium
Haptolina
Haslea
Helicotheca
Heterocapsa
Karlodinium
Kathablepharidida_XX
Kathablepharis
Laboea
Labyrinthulomycetes_LAB5_X
Lauderia
Lepidodinium
Leptocylindrus
Leucocryptos
Mamiella
Marimonadida_XX
MAST-12A
MAST-1A
MAST-1C
MAST-3A
MAST-3E
MAST-3F
MAST-3I
MAST-6_X
MAST-7A
Mataza-lineage_X
Mediophyceae_XXX
Mesodinium
Micromonas
Minidiscus
Minutocellus
NASSO_1
Navicula
Noctiluca
Novel-clade-2_X
Oblongichytrium
Odontella
Oligotrichida_XX
op14-lineage_X
Ostreococcus
Parastrombidinopsis
Parmales_env_2_X
Pedinellales_X
Pelagodinium
Pelagostrobilidium
Penardeugenia
Peronosporomycetes_XXX
Phaeocystis
Phagomyxa
PHYLL_4_X
Picochlorum
Picomonas
Picozoa_XXXXX
Pirsonia
Pirsonia_Clade__XXX
Plagioselmis
Polykrikos
Porosira
Porosporidae_X
Prorocentrum
Protaspa-lineage_X
Protoperidinium
Prymnesiaceae_X
Pseudo-nitzschia
Pseudopirsonia
Quadricilia
Rhaphoneis
Rhizosolenia
Rhodomonas
Skeletonema
Stephanoecidae_Group_D_X
Stephanopyxis
Strobilidiidae_X
Strombidinopsis
Strombidium
Syltodinium
TAGIRI1-lineage_X
Teleaulax
Telonema-Group-2
Telonemia-Group-1_X
Telonemia-Group-2_X
Tenuicylindrus
Thalassiosira
Thoracosphaeraceae_X
Tintinnidium
Tintinnopsis_04
Torodinium
Tripos
Urotricha
Ventricleftida_XX
Ventrifissuridae_X

### Sheet: TableS4
Locations	Samples	Total Short reads (non rarefied)	Richness	Shannon	Gini-Simpson	Chao1		Table S4. Summary of the short-read metabarcoding dataset, including the number of total reads (non rarefied samples) and alpha diversity estimates (rarefied samples). When applicable, maximum values are formatted in bold green, and minimum values in bold red.
MOW1	2211_MOW1_ST3_S1	10735	25	2.6418	0.908508	10131
MOW1	2209_MOW1_ST3_S1	19087	250	4.61361	0.982884	10144.8
MOW1	2209_MOW1_ST4_B1	35202	301	4.55045	0.976959	10135.6
MOW1	2203_MOW1_ST6_S1	38081	263	4.09961	0.96062	10150.1
MOW1	2202_MOW1_ST2_B1	43069	294	4.40419	0.970989	10166.6
MOW1	2305_MOW1_ST7_S1	45442	176	3.77911	0.946301	10141.3
MOW1	2209_MOW1_ST7_S1	48911	293	4.5654	0.978434	10157.2
MOW1	2209_MOW1_ST7_B1	50932	299	4.70573	0.984319	10149
MOW1	2305_MOW1_ST1_S1	60523	184	3.62347	0.9165	10155.3
MOW1	2208_MOW1_ST2_S1	60653	324	4.35169	0.962964	10158.2
MOW1	2203_MOW1_ST6_B1	62470	287	4.13201	0.957066	10164.1
MOW1	2208_MOW1_ST5_S1	62785	313	4.62967	0.981072	10140.5
MOW1	2202_MOW1_ST2_S1	62911	292	4.43527	0.976846	10153.7
MOW1	2203_MOW1_ST12_S1	65151	264	4.10207	0.964825	10166.9
MOW1	2207_MOW1_ST8_S1	70556	264	4.26845	0.965369	10167
MOW1	2208_MOW1_ST2_B1	75086	339	4.33984	0.960786	10164.9
MOW1	2207_MOW1_ST5_S1	75866	267	4.08323	0.95206	10160.2
MOW1	2206_MOW1_ST7_S1	77754	295	4.46087	0.974625	10160.3
MOW1	2210_MOW1_ST5_S1	80913	327	4.71586	0.983594	10156.4
MOW1	2208_MOW1_ST3_S1	81217	289	4.47619	0.975819	10139.2
MOW1	2304_MOW1_ST6_S1	86687	226	3.49129	0.909063	10168.2
MOW1	2207_MOW1_ST8_B1	89536	288	4.12432	0.954933	10169.2
MOW1	2204_MOW1_ST5_S1	90978	271	4.07595	0.953204	10165.1
MOW1	2206_MOW1_ST4_S1	91034	265	4.44062	0.977861	10158.2
MOW1	2304_MOW1_ST3_S1	95380	220	3.6146	0.925058	10157.7
MOW1	2303_MOW1_ST4_S1	103968	286	3.74539	0.933999	10175.6
MOW1	2210_MOW1_ST2_S1	111248	358	4.72523	0.98347	10179.1
MOW1	2207_MOW1_ST11_S1	123106	274	4.12182	0.951824	10150.4
MOW1	2303_MOW1_ST1_S1	123591	257	3.79183	0.943791	10179
MOW1	2302_MOW1_ST5_S1	144520	216	3.83554	0.950817	10148
MOW1	2203_MOW1_ST9_S1	151456	294	4.18366	0.960441	10201.1
MOW1	2207_MOW1_ST5_B1	160306	295	4.20965	0.961548	10191.1
MOW1	2206_MOW1_ST1_S1	199183	271	4.37987	0.976856	10185
MOW1	2206_MOW1_ST7_B1	203882	345	4.62658	0.980652	10203.1
MOW1	2202_MOW1_ST5_S1	226497	327	4.35035	0.971727	10177.2
WO5	2304_WO5_ST1_S1	10131	108	3.20072	0.918268	10131
WO5	2203_WO5_ST5_S1	44226	204	3.78059	0.954505	10148.4
WO5	2203_WO5_ST1_S1	51954	203	3.52781	0.921577	10152.9
WO5	2209_WO5_ST1_B1	55525	313	4.58664	0.978787	10172.4
WO5	2202_WO5_ST2_S1	62572	246	4.32023	0.973575	10159.9
WO5	2302_WO5_ST2_S1	64171	218	3.94951	0.954472	10149.3
WO5	2302_WO5_ST4_S1	72968	233	4.15041	0.965658	10148.8
WO5	2209_WO5_ST1_S1	76375	304	4.33049	0.956398	10151.6
WO5	2207_WO5_ST1_B1	79767	254	3.69727	0.931519	10149.5
WO5	2206_WO5_ST4_S1	84615	244	4.18329	0.967325	10158.2
WO5	2207_WO5_ST3_S1	87080	268	4.20026	0.964572	10156.8
WO5	2209_WO5_ST3_B1	94714	345	4.6889	0.982192	10156.6
WO5	2305_WO5_ST1_S1	97706	186	3.88634	0.959819	10143.7
WO5	2303_WO5_ST4_S1	102355	179	3.17732	0.901373	10149
WO5	2204_WO5_ST4_S1	110235	224	3.62636	0.928772	10162.1
WO5	2207_WO5_ST1_S1	116298	258	3.88506	0.940104	10152.9
WO5	2206_WO5_ST2_S1	118805	258	4.09471	0.961691	10167.8
WO5	2209_WO5_ST3_S1	128786	342	4.65744	0.981412	10157.9
WO5	2210_WO5_ST2_S1	158107	363	4.81093	0.985079	10193.1
WO5	2204_WO5_ST2_S1	169348	241	3.83431	0.94048	10186.2
WO5	2202_WO5_ST4_S1	171634	288	4.50627	0.979184	10167.5
WO8	2304_WO8_ST3_S1	16619	154	3.1179	0.84569	10135.7
WO8	2209_WO8_ST2_S1	46110	288	4.55125	0.978852	10152.4
WO8	2204_WO8_ST4_S1	57153	169	3.39743	0.910777	10152.8
WO8	2302_WO8_ST3_S1	66483	204	3.7835	0.957358	10160.2
WO8	2210_WO8_ST1_S1	77126	305	4.69396	0.984169	10191.6
WO8	2202_WO8_ST4_S1	82055	228	4.21404	0.975655	10156
WO8	2305_WO8_ST1_S1	85156	193	3.92969	0.966924	10148.4
WO8	2304_WO8_ST4_S1	87940	228	3.64897	0.911704	10149.6
WO8	2203_WO8_ST4_S1	88947	290	4.26249	0.970324	10158.6
WO8	2202_WO8_ST2_S1	95397	306	4.37095	0.973278	10171.6
WO8	2203_WO8_ST2_S1	101108	254	4.33045	0.978207	10155.5
WO8	2206_WO8_ST2_S1	108796	207	3.968	0.966081	10175.1
WO8	2209_WO8_ST1_S1	109353	299	4.5867	0.980755	10148.7
WO8	2204_WO8_ST2_S1	109946	201	3.61647	0.929978	10145
WO8	2208_WO8_ST4_S1	111186	325	4.60368	0.980251	10153.5
WO8	2302_WO8_ST1_S1	117584	183	3.44022	0.934804	10156.9
WO8	2206_WO8_ST4_S1	118412	252	4.30691	0.978083	10161.4
WO8	2303_WO8_ST4_S1	160756	223	3.4602	0.922587	10185.2
WO8	2209_WO8_ST2_B1	180703	315	4.63713	0.981769	10173.2
WO8	2209_WO8_ST1_B1	189267	296	4.42967	0.97296	10172.7

### Sheet: TableS5
Locations	Samples	Total Long reads (non rarefied)	Richness	Shannon	Gini-Simpson	Chao1		Table S5. Summary of the short-read (A) and the long-read (B) metabarcoding datasets, including numbers of total reads (non rarefied samples) and alpha diversity estimates (rarefied samples). When applicable, maximum values are formatted in bold green, and minimum values in bold red. For easy reading, samples are sorted according to locations (i.e., MOW1, WO5, WO8).
MOW1	2207_MOW1_ST5_S1	27420	164	3.63753	0.921377	10907
MOW1	2204_MOW1_ST5_S1	27542	166	4.01865	0.964657	10907
MOW1	2202_MOW1_ST2_B1	27804	176	3.88641	0.955376	10907
MOW1	2305_MOW1_ST7_S1	28142	128	3.71237	0.947274	10907
MOW1	2303_MOW1_ST4_S1	36005	191	3.57692	0.911491	10907
MOW1	2206_MOW1_ST4_S1	48550	219	4.04936	0.956149	10910.7
MOW1	2209_MOW1_ST7_S1	64472	290	4.18096	0.955839	10909.9
MOW1	2209_MOW1_ST3_S1	79233	317	4.37955	0.963874	10914.2
MOW1	2302_MOW1_ST5_S1	80355	200	3.66968	0.951378	10910.6
MOW1	2303_MOW1_ST1_S1	84020	211	3.43463	0.900926	10913
MOW1	2210_MOW1_ST2_S1	86068	377	4.49421	0.965812	10920.8
MOW1	2207_MOW1_ST8_B1	101774	263	3.59108	0.921372	10919.9
MOW1	2208_MOW1_ST5_S1	101951	349	4.19896	0.955858	10932.2
MOW1	2210_MOW1_ST5_S1	106935	332	4.27611	0.957729	10937.8
MOW1	2304_MOW1_ST3_S1	109002	209	3.4279	0.894554	10916.5
MOW1	2203_MOW1_ST9_S1	111579	275	4.06941	0.963101	10917.4
MOW1	2202_MOW1_ST5_S1	117082	312	4.0809	0.962809	10925.8
MOW1	2304_MOW1_ST6_S1	117474	241	3.39429	0.87887	10947.5
MOW1	2208_MOW1_ST2_B1	118992	400	4.01646	0.932193	10928.9
MOW1	2204_MOW1_ST8_S1	121138	275	4.19124	0.96951	10939.7
MOW1	2207_MOW1_ST8_S1	132285	277	3.89209	0.943606	10930.8
MOW1	2206_MOW1_ST7_S1	134605	325	4.01768	0.946532	10921.4
MOW1	2208_MOW1_ST2_S1	140977	329	4.1228	0.954673	10932.3
MOW1	2203_MOW1_ST6_B1	148116	366	4.14966	0.962796	10946.6
MOW1	2206_MOW1_ST1_S1	148525	292	4.05376	0.959202	10935.9
MOW1	2208_MOW1_ST3_S1	152764	351	3.64325	0.901789	10942.1
MOW1	2305_MOW1_ST1_S1	154152	214	3.00528	0.797992	10930.1
MOW1	2202_MOW1_ST2_S1	199126	334	4.21367	0.966925	10940.3
MOW1	2207_MOW1_ST5_B1	229513	313	3.77875	0.934232	10948
MOW1	2207_MOW1_ST11_S1	242957	324	3.90445	0.939582	10954.6
MOW1	2203_MOW1_ST6_S1	245245	388	4.19002	0.963789	10953.5
MOW1	2206_MOW1_ST7_B1	249599	384	4.13019	0.953541	10961.7
MOW1	2209_MOW1_ST4_B1	303335	455	4.35893	0.956324	10987.6
MOW1	2209_MOW1_ST7_B1	351071	413	4.45957	0.964069	10976.5
WO5	2204_WO5_ST4_S1	23625	145	3.61625	0.940516	10907.5
WO5	2203_WO5_ST1_S1	23698	113	3.30044	0.921472	10907
WO5	2203_WO5_ST5_S1	28194	121	3.30709	0.922246	10907
WO5	2302_WO5_ST4_S1	28396	138	3.61953	0.937904	10907
WO5	2204_WO5_ST2_S1	30123	160	3.84523	0.953604	10907.5
WO5	2210_WO5_ST2_S1	35210	241	4.35015	0.966699	10907.8
WO5	2206_WO5_ST4_S1	42111	175	3.8815	0.957339	10907
WO5	2304_WO5_ST1_S1	42197	99	2.33444	0.721605	10907
WO5	2207_WO5_ST1_S1	45427	175	3.19491	0.861203	10910.1
WO5	2203_WO5_ST3_S1	52250	177	3.38098	0.912306	10908.4
WO5	2202_WO5_ST2_S1	65583	257	4.31259	0.966832	10908.1
WO5	2206_WO5_ST2_S1	78496	197	3.84422	0.953221	10913
WO5	2302_WO5_ST2_S1	85752	199	3.55699	0.915181	10915
WO5	2303_WO5_ST4_S1	100163	177	3.63427	0.951109	10916.5
WO5	2202_WO5_ST4_S1	107366	294	4.21642	0.964741	10923.7
WO5	2207_WO5_ST3_S1	107437	249	3.86143	0.942949	10917.7
WO5	2209_WO5_ST1_S1	108073	308	4.01289	0.924404	10926.1
WO5	2209_WO5_ST1_B1	129849	356	4.34268	0.957675	10927.5
WO5	2209_WO5_ST3_B1	139601	374	4.43553	0.968727	10947.9
WO5	2207_WO5_ST1_B1	211115	234	3.18948	0.886534	10924.6
WO5	2209_WO5_ST3_S1	282332	331	3.14246	0.762296	10964.3
WO8	2206_WO8_ST4_S1	10907	105	3.53462	0.917281	10907
WO8	2303_WO8_ST2_S1	16244	93	2.98803	0.87577	10907
WO8	2202_WO8_ST4_S1	18126	141	3.80864	0.955695	10907
WO8	2206_WO8_ST2_S1	18860	118	3.70959	0.955771	10907
WO8	2203_WO8_ST4_S1	20947	106	2.93264	0.824621	10907
WO8	2204_WO8_ST4_S1	22087	83	2.85299	0.881385	10907
WO8	2304_WO8_ST4_S1	22730	113	2.70316	0.823989	10907
WO8	2302_WO8_ST1_S1	26273	110	3.4121	0.942743	10907.5
WO8	2304_WO8_ST3_S1	31992	113	2.42679	0.745978	10908
WO8	2204_WO8_ST2_S1	38044	122	3.11283	0.913042	10909
WO8	2203_WO8_ST2_S1	41631	182	3.70027	0.935666	10907.8
WO8	2302_WO8_ST3_S1	43271	122	2.86226	0.85775	10909.7
WO8	2210_WO8_ST1_S1	50759	250	4.17836	0.945167	10907.9
WO8	2202_WO8_ST2_S1	66727	249	3.427	0.832791	10909.3
WO8	2209_WO8_ST2_B1	101354	298	4.21622	0.965529	10919.8
WO8	2303_WO8_ST4_S1	113921	178	3.11412	0.9014	10917.5
WO8	2305_WO8_ST1_S1	118211	195	3.42191	0.940338	10924.3
WO8	2208_WO8_ST4_S1	139551	313	3.60502	0.854047	10935.3
WO8	2209_WO8_ST2_S1	165234	317	4.26045	0.966831	10929.5
WO8	2209_WO8_ST1_S1	169016	282	2.70785	0.676577	10933.6
WO8	2209_WO8_ST1_B1	175296	323	4.10466	0.955502	10934.8

### Sheet: TableS6
Table S6. Summary table of minimum, maximum and average values of alpha diversity estimates, for short-read (SR) metabarcoding (A) and long-read (LR) metabarcoding (B).
(A) SR	MOW1	WO5	WO8		(B) LR	MOW1	WO5	WO8
min_shannon	2.6418	3.17732	3.1179		min_shannon	3.00528	2.33444	2.42679
max_shannon	4.72523	4.81093	4.69396		max_shannon	4.49421	4.43553	4.26045
avg_shannon	4.19129	4.05214	4.06748		avg_shannon	3.94726	3.68474	3.38474
min_richness	25	108	154		min_richness	128	99	83
max_richness	358	363	325		max_richness	455	374	323
avg_richness	272.543	251.381	246		avg_richness	290	215.238	181.571
min_simpson	0.908508	0.901373	0.84569		min_simpson	0.797992	0.721605	0.676577
max_simpson	0.984319	0.985079	0.984169		max_simpson	0.96951	0.968727	0.966831
avg_simpson	0.960451	0.954608	0.95501		avg_simpson	0.940447	0.918503	0.888946
min_chao1	10131	10131	10135.7		min_chao1	10907	10907	10907
max_chao1	10203.1	10193.1	10191.6		max_chao1	10987.6	10964.3	10935.3
avg_chao1	10162	10157.9	10160.2		avg_chao1	10930.6	10917.2	10914.4

### Sheet: TableS7
Table S7. Summary of the results of statistical tests for relevant factors using Kruskal-Wallis and Wilcoxon. Significant differences are highlighted in bold when applicable.
SR
Kruskal-Wallis rank sum test
data: richness by location_corrected
Kruskal-Wallis chi-squared = 4.7, df = 2, p-value = 0.1
data: shannon by location_corrected
Kruskal-Wallis chi-squared = 1.7, df = 2, p-value = 0.4
data: simpson by location_corrected
Kruskal-Wallis chi-squared = 0.73, df = 2, p-value = 0.7
data: chao1 by location_corrected
Kruskal-Wallis chi-squared = 1.1, df = 2, p-value = 0.6
LR
Kruskal-Wallis rank sum test
data: richness by location_corrected
Kruskal-Wallis chi-squared = 19, df = 2, p-value = 6e-05
data: shannon by location_corrected
Kruskal-Wallis chi-squared = 15, df = 2, p-value = 7e-04
data: simpson by location_corrected
Kruskal-Wallis chi-squared = 9, df = 2, p-value = 0.01
data: chao1 by location_corrected
Kruskal-Wallis chi-squared = 13, df = 2, p-value = 0.002
DATASET x DIVERSITY: Wilcoxon
data: richness by Dataset
W = 3295, p-value = 0.1
data: shannon by Dataset
W = 4205, p-value = 1e-06
data: simpson by Dataset
W = 4356, p-value = 6e-08
data: chao1 by Dataset
W = 0, p-value <2e-16
